# Allele-specific analysis reveals exon- and cell-type-specific regulatory effects of Alzheimer’s disease-associated genetic variants

**DOI:** 10.1101/2021.07.26.453897

**Authors:** Liang He, Yury Loika, Alexander M. Kulminski

**Author notes:** Corresponding authors: Liang He, Alexander Kulminski.

## Abstract

Elucidating regulatory effects of Alzheimer’s disease (AD)-associated genetic variants is critical for unraveling their causal pathways and understanding the pathology. However, their cell-type-specific regulatory mechanisms in the brain remain largely unclear. Here, we conducted an analysis of allele-specific expression quantitative trait loci (aseQTLs) for 33 AD-associated variants in four brain regions and seven cell types using ~3000 bulk RNA-seq samples and >0.25 million single nuclei. We develop a flexible framework using a hierarchical Poisson mixed model unifying samples in both allelic and genotype-level expression data. We identified 24 AD-associated variants (~73%) that are allele-specific eQTLs (aseQTLs) in at least one brain region. Multiple aseQTLs are region-dependent or exon-specific, such as rs2093760 with *CR1*, rs7982 with *CLU*, and rs3865444 with *CD33*. Notably, the *APOE* ε4 variant reduces *APOE* expression across all regions, even in healthy controls. In pinpointing the cell types responsible for the observed region-level aseQTLs, we found rs2093760 as an aseQTL of *CR1* in oligodendrocytes but not in microglia. Many AD-associated variants are aseQTLs in microglia or monocytes of immune-related genes, including *HLA-DQB1, HLA-DQA2, CD33, FCER1G, MS4A6A, SPI1*, and *BIN1*, highlighting the regulatory role of AD-associated variants in the immune response. These findings provide further insights into potential causal pathways and cell types mediating the effects of the AD-associated variants.
