## Supplementary material for "Allele-specific analysis reveals exon- and cell-type-specific regulatory effects of Alzheimer’s disease-associated genetic variants": Table S5

AD SNP	AD SNP Info	Exonic SNP Info	Mean experssion count	Beta of AD SNP	P of AD SNP	Beta of exonic SNP	P of exonic SNP	Number of double-heterozygous samples	Sample size	Ensembl ID	Gene name	Correlation between SNPs	Exonic rs ID	Amino acid modification	Exonic region	Prediction for nonsynonymous	Padj
rs6733839	2:127892810_C_T	2:127816632_G_A	77.53846154	1.149929416	2.39E-13	1.126389356	1.12E-13	3	13	ENSG00000136717	BIN1	0.083333333	rs2276579	synonymous	coding	NA	4.38E-11
rs59735493	16:31133100_G_A	16:31343243_T_C	139.6923077	0.55884796	6.75E-10	-0.629180304	1.01E-17	3	13	ENSG00000169896	ITGAM	-0.330220586	rs4594268	NA	threeUTR	NA	1.23E-07
rs4575098	1:161155392_G_A	1:161188936_T_C	385.5925926	-0.20693066	1.59E-08	-0.237157376	1.11E-06	15	81	ENSG00000158869	FCER1G	0.628719662	rs11421	NA	intron/threeUTR	NA	2.87E-06
rs4147929	19:1063443_A_G	19:1065018_G_T	10	-1.393683651	8.42E-07	-0.548505737	0.30928976	3	13	ENSG00000064687	ABCA7	0.74480118	rs4147934	nonsynonymous	coding/threeUTR/promoter	benign	0.000151593
rs4147929	19:1063443_A_G	19:1065563_G_C	4	-1.338456627	2.26E-05	-0.896577145	0.009755263	3	13	ENSG00000064687	ABCA7	0.74480118	rs2242437	NA	threeUTR/promoter	NA	0.004040589
rs12590654	14:92938855_G_A	14:92559862_C_T	6.882352941	0.979241879	7.62E-05	1.019479009	1.28E-05	5	17	ENSG00000066427	ATXN3	-0.031237323	rs1997919	NA	intron	NA	0.013570969
rs2081545	11:59958380_C_A	11:60152584_G_A	68.875	0.58231574	9.51E-05	-1.410739892	0.007629705	4	16	ENSG00000166927	MS4A7	0.098263267	rs950802	synonymous	intron/coding/promoter	NA	0.01683013
rs867611	11:85776544_G_A	11:85725937_C_T	20.23529412	-0.682544832	0.000443524	-0.656779074	0.000691521	4	17	ENSG00000073921	PICALM	0.52297636	rs592297	synonymous	coding/threeUTR	NA	0.078060266
rs6931277	6:32583357_A_T	6:32630797_G_A	5.419753086	-1.217096026	0.000559455	1.009681069	0.030141728	5	81	ENSG00000179344	HLA-DQB1	-0.096053706	rs71542441	NA	intron/promoter	NA	0.0979047
rs12590654	14:92938855_G_A	14:92559768_T_C	2.588235294	1.458276228	0.001717298	1.717545373	2.63E-05	5	17	ENSG00000066427	ATXN3	-0.031237323	rs1997917	NA	intron	NA	0.298809845
rs4575098	1:161155392_G_A	1:161480649_A_G	180.7647059	-0.263656822	0.001760715	0.392687374	7.83E-06	3	17	ENSG00000143226	FCGR2A	-0.147696443	rs11810143	synonymous/nonsynonymous	intron/coding/threeUTR	NA	0.304603626
rs442495	15:59022615_T_C	15:59153808_A_G	4.769230769	1.243347046	0.002933684	-0.581781011	0.141111214	5	13	ENSG00000128923	MINDY2	-0.219577516	rs1053420	NA	intron/threeUTR	NA	0.504593728
rs11257238	10:11717397_T_C	10:12209399_C_G	5.153846154	1.164488566	0.003299499	-0.007384546	0.981302659	4	13	ENSG00000165609	NUDT5	0.19634745	rs2280619	NA	threeUTR	NA	0.564214263
rs2718058	7:37841534_A_G	7:37936530_T_C	6.235294118	1.524092907	0.004841873	-0.379260944	0.61444066	5	17	ENSG00000086288	NME8	0.321465312	rs3213975	synonymous	intron/coding/promoter	NA	0.823118427
rs2074612	5:139714690_T_C	5:140040665_G_A	16.11764706	-0.720357529	0.006156383	0.546440063	0.039069144	6	17	ENSG00000113141	IK	-0.433728461	rs778597	NA	intron	NA	1
rs12590654	14:92938855_G_A	14:92525145_A_G	5.705882353	1.008993086	0.007094184	0.258486295	0.504611322	5	17	ENSG00000066427	ATXN3	-0.045335065	rs1047795	NA	promoter/threeUTR	NA	1
rs4147929	19:1063443_A_G	19:1085966_A_G	59.69230769	-0.33154934	0.007401402	-0.027804745	0.912508928	3	13	ENSG00000180448	ARHGAP45	0.400176952	rs3761028	synonymous	coding/threeUTR	NA	1
rs59735493	16:31133100_G_A	16:31394179_A_G	39.2345679	-0.22117004	0.00741898	-0.009937246	0.853136232	19	81	ENSG00000140678	ITGAX	0.04658475	rs1140195	NA	threeUTR	NA	1
rs1859788	7:99971834_A_G	7:99704827_A_G	23.84615385	-0.950979246	0.0084373	0.132185963	0.705047988	3	13	ENSG00000221838/ENSG00000106290	AP4M1/TAF6	-0.366230687	rs1050542	NA	threeUTR	NA	1
rs1859788	7:99971834_A_G	7:99488543_C_T	5.153846154	2.289122925	0.008602002	0.652529874	0.345849826	3	13	ENSG00000146833	TRIM4	-0.356974945	rs2572010	NA	intron/threeUTR	NA	1
rs59735493	16:31133100_G_A	16:31343769_T_C	139.6923077	-0.231814122	0.009025977	0.294185789	0.195665815	3	13	ENSG00000169896	ITGAM	-0.330220586	rs4597342	NA	threeUTR	NA	1
rs1859788	7:99971834_A_G	7:99704796_A_T	22.69230769	-0.749463888	0.009222307	0.151243602	0.600610823	4	13	ENSG00000221838/ENSG00000106290	AP4M1/TAF6	-0.353518875	rs13309	NA	threeUTR	NA	1
rs12590654	14:92938855_G_A	14:92584064_A_G	2.117647059	1.195691546	0.022137141	0.783086641	0.074307415	5	17	ENSG00000183648	NDUFB1	-0.110063457	rs12882784	NA	intron	NA	1
rs3865444	19:51727962_C_A	19:51954722_G_T	176.9411765	0.121879775	0.022393245	-0.021522145	0.805274806	3	17	ENSG00000105366	SIGLEC8	0.297869682	rs10518263	NA	intron/threeUTR	NA	1
rs59735493	16:31133100_G_A	16:30914626_T_C	4.352941176	-1.09216439	0.026942826	0.112384154	0.795459738	3	17	ENSG00000150281	CTF1	-0.63878522	rs1046276	NA	threeUTR	NA	1
rs4575098	1:161155392_G_A	1:160966844_C_T	6.529411765	0.551828209	0.028706949	-0.533930722	0.011444402	4	17	ENSG00000158769	F11R	-0.111498935	rs1062827	NA	threeUTR	NA	1
rs2081545	11:59958380_C_A	11:59945745_T_C	344.8235294	0.351152322	0.029318368	0.351152322	0.029318368	9	17	ENSG00000110077	MS4A6A	0.987854066	rs12453	synonymous	intron/coding/promoter	NA	1
rs2718058	7:37841534_A_G	7:37311005_A_G	12.58823529	-0.441115448	0.034758027	0.020043559	0.932540956	6	17	ENSG00000155849	ELMO1	0.37848906	rs2717974	NA	NA	NA	1
rs59735493	16:31133100_G_A	16:30995528_A_G	3.647058824	-2.584642315	0.038121804	2.33294181	0.008679857	3	17	ENSG00000099381	SETD1A	-0.65377801	rs11076	NA	threeUTR/promoter	NA	1
rs11257238	10:11717397_T_C	10:12209752_T_C	61.61538462	-0.293687896	0.039270025	-0.076534968	0.520027311	4	13	ENSG00000165609	NUDT5	0.442711002	rs6686	synonymous	coding/threeUTR	NA	1
rs1859788	7:99971834_A_G	7:99747130_G_A	141.6153846	-0.252739453	0.041264249	0.084750563	0.439434208	4	13	ENSG00000188186	LAMTOR4	-0.366230687	rs12878	synonymous	intron/coding/fiveUTR/promoter	NA	1
rs4575098	1:161155392_G_A	1:161141432_C_G	35.88235294	-0.282110043	0.048701815	-0.267408476	0.048812033	5	17	ENSG00000158850	B4GALT3	0.794906997	rs6779	NA	threeUTR/intron	NA	1
rs4575098	1:161155392_G_A	1:161183516_C_T	149.75	-0.210883851	0.049542049	-0.223023232	0.033553373	4	16	ENSG00000158864	NDUFS2	0.794558565	rs1136207	synonymous	coding/threeUTR/promoter	NA	1
rs2081545	11:59958380_C_A	11:60152563_T_A	72.3125	1.009568995	0.051588943	-1.439460375	0.000206812	4	16	ENSG00000166927	MS4A7	0.104981203	rs950803	synonymous	intron/coding/promoter	NA	1
rs2081545	11:59958380_C_A	11:60157107_T_G	40.5	0.622117554	0.062089352	0.153473998	0.613688067	3	16	ENSG00000166927	MS4A7	0.108484903	rs2233252	NA	intron	NA	1
rs6931277	6:32583357_A_T	6:32904981_G_A	102.8815789	1.004012119	0.067134978	-0.783869575	0.011855031	3	76	ENSG00000242574	HLA-DMB	0.155469058	rs1042337	nonsynonymous/synonymous	promoter/coding	benign	1
rs2081545	11:59958380_C_A	11:60157166_C_T	41.375	0.641719625	0.075832373	-0.006347468	0.983955365	3	16	ENSG00000166927	MS4A7	0.108484903	rs2233253	NA	intron	NA	1
rs6931277	6:32583357_A_T	6:32902583_G_A	178.2345679	0.180463537	0.076479094	-0.10163555	0.042902875	6	81	ENSG00000242574	HLA-DMB	0.106112054	rs10751	NA	threeUTR	NA	1
rs12590654	14:92938855_G_A	14:92537163_T_G	14.70588235	0.751778366	0.077861255	0.76983166	0.005044887	5	17	ENSG00000066427	ATXN3	-0.031237323	rs3092822	NA	intron/threeUTR	NA	1
rs3865444	19:51727962_C_A	19:51301456_G_A	11.70588235	0.545984881	0.080421552	0.14863399	0.589164638	3	17	ENSG00000167747	C19orf48	0.027406609	rs4802741	NA	NA	NA	1
rs4236673	8:27464929_A_G	8:27309657_T_C	4.764705882	-0.769124093	0.080792406	0.081236756	0.859341488	4	17	ENSG00000120899	PTK2B	0.249468786	rs62502452	NA	promoter	NA	1
rs9381563	6:47432637_C_T	6:47445017_C_T	2.176470588	0.891481863	0.080989214	-1.170095785	0.035071636	9	17	ENSG00000270761	NA	-0.80903109	rs1004173	NA	promoter/intergenic	NA	1
rs3865444	19:51727962_C_A	19:51955626_A_G	115.7647059	0.145852076	0.08499888	0.127350777	0.225666641	3	17	ENSG00000105366	SIGLEC8	0.27242274	rs36491	NA	threeUTR	NA	1
rs2718058	7:37841534_A_G	7:38269668_G_A	20.29411765	-0.617660715	0.085391341	0.264867954	0.364055828	5	17	ENSG00000010270	STARD3NL	0.074893086	rs8163	NA	threeUTR	NA	1
rs2718058	7:37841534_A_G	7:38217967_C_G	6.705882353	-0.516711074	0.087906105	-0.608199635	0.070262309	7	17	ENSG00000010270	STARD3NL	-0.095378378	rs62443315	NA	fiveUTR/promoter	NA	1
rs4236673	8:27464929_A_G	8:27592828_G_A	5.823529412	0.968825138	0.088447575	0.622244127	0.055768278	5	17	ENSG00000147419	CCDC25	0.243740855	rs7465	NA	threeUTR	NA	1
rs3740688	11:47380340_G_T	11:47261260_G_A	21.94117647	-0.287197091	0.096394952	-0.220725098	0.144300434	6	17	ENSG00000134575	ACP2	0.752933792	rs11988	NA	intron/threeUTR	NA	1
rs73223431	8:27219987_C_T	8:27592828_G_A	5.823529412	-0.606190399	0.09661512	0.622244127	0.055768278	3	17	ENSG00000147419	CCDC25	0.121562799	rs7465	NA	threeUTR	NA	1
rs2074612	5:139714690_T_C	5:139624864_T_C	52.58823529	0.240873464	0.100575997	-0.0226546	0.917821086	3	17	ENSG00000113068	PFDN1	-0.500765363	rs7204	NA	intron/threeUTR	NA	1
rs2074612	5:139714690_T_C	5:139625347_A_C	28.82352941	-0.517503097	0.101577665	0.254361912	0.586527023	3	17	ENSG00000113068	PFDN1	-0.500765363	rs9042	NA	intron/threeUTR	NA	1
rs6931277	6:32583357_A_T	6:32904041_T_C	12.95121951	0.822678615	0.110886908	-0.599895354	0.039598555	4	82	ENSG00000242574	HLA-DMB	0.139385853	rs1007636	NA	intron	NA	1
rs59735493	16:31133100_G_A	16:31193942_C_A	77.05882353	-0.223930631	0.111437164	0.166900514	0.327480314	4	17	ENSG00000089280/ENSG00000260304	FUS	0.294662758	rs741810	synonymous	coding/promoter	NA	1
rs1859788	7:99971834_A_G	7:99971313_T_C	167.8461538	-0.303375271	0.111490951	-0.303375271	0.111490951	4	13	ENSG00000085514	PILRA	1	rs2405442	synonymous	coding/promoter	NA	1
rs2074612	5:139714690_T_C	5:139625224_G_A	31.47058824	0.42544389	0.120948322	-0.535513035	0.055082889	3	17	ENSG00000113068	PFDN1	-0.400285442	rs11558407	NA	intron/threeUTR	NA	1
rs3865444	19:51727962_C_A	19:51920613_C_T	13.56164384	0.601186291	0.125132884	-1.008897458	0.000202724	16	73	ENSG00000142512/ENSG00000255441	SIGLEC10	0.054454682	rs1010425	synonymous	intron/coding/spliceSite	NA	1
rs2081545	11:59958380_C_A	11:59940599_T_A	511.4285714	0.174398577	0.12570875	0.183784592	0.105755319	7	14	ENSG00000110077	MS4A6A	0.887303444	rs7232	nonsynonymous	coding/threeUTR	benign	1
rs59735493	16:31133100_G_A	16:30995669_T_C	6.176470588	-0.893491837	0.125871695	1.371592489	0.002819225	3	17	ENSG00000099381	SETD1A	-0.65377801	rs6950	NA	threeUTR/promoter	NA	1
rs3740688	11:47380340_G_T	11:47748353_T_C	5.117647059	-0.605344524	0.128244802	0.285304629	0.388521135	3	17	ENSG00000109920	FNBP4	0.266614276	rs78904770	NA	intron/promoter	NA	1
rs3865444	19:51727962_C_A	19:51954858_T_C	168.6470588	0.134364406	0.135795851	0.103515051	0.130595784	6	17	ENSG00000105366	SIGLEC8	0.202270817	rs39711	NA	intron/threeUTR	NA	1
rs1859788	7:99971834_A_G	7:99971834_A_G	188.3846154	-0.391379866	0.140692911	-0.391379866	0.140692911	4	13	ENSG00000085514	PILRA	1	rs1859788	nonsynonymous	coding/promoter	benign	1
rs4236673	8:27464929_A_G	8:27593581_A_T	2.411764706	1.100966031	0.14189337	-0.43341114	0.517344053	5	17	ENSG00000147419	CCDC25	0.243740855	rs3735747	NA	threeUTR	NA	1
rs6733839	2:127892810_C_T	2:128063846_C_T	32.69230769	-0.428289314	0.142741459	-0.254765282	0.056274322	3	13	ENSG00000169967	MAP3K2	-0.6172134	rs9923	NA	intron/threeUTR	NA	1
rs3865444	19:51727962_C_A	19:51918135_G_T	50.70588235	0.517216123	0.158663329	0.657651277	0.001731052	4	17	ENSG00000142512/ENSG00000254760	SIGLEC10	-0.076762085	rs1833785	nonsynonymous	intron/promoter/coding	possibly damaging/benign	1
rs3865444	19:51727962_C_A	19:51920613_C_T	91.1	0.366081781	0.163432888	-0.320717897	0.224245495	3	10	ENSG00000142512/ENSG00000255441	SIGLEC10	0.054454682	rs1010425	synonymous	intron/coding/spliceSite	NA	1
rs4147929	19:1063443_A_G	19:1009883_A_G	13.11688312	0.566525775	0.165931754	-0.061314942	0.659338056	11	77	ENSG00000182087	TMEM259	0.248661864	rs1058603	NA	intron/promoter/threeUTR	NA	1
rs3865444	19:51727962_C_A	19:51630482_C_A	80.61538462	0.13711519	0.168652027	-0.032654717	0.707057533	4	13	ENSG00000129450	SIGLEC9	-0.036342529	rs2258983	nonsynonymous	coding/promoter	benign	1
rs2074612	5:139714690_T_C	5:140086062_A_T	20.41176471	0.269093637	0.170913788	0.060047135	0.736029103	6	17	ENSG00000146007	ZMAT2	-0.456974038	rs6848	NA	threeUTR	NA	1
rs3740688	11:47380340_G_T	11:47843133_A_C	19.64705882	0.422042738	0.181625959	-0.399687813	0.042380114	4	17	ENSG00000030066	NUP160	-0.53792351	rs7122182	NA	promoter	NA	1
rs11257238	10:11717397_T_C	10:12207887_A_T	4	-0.459978729	0.188944604	-0.818231929	0.014345739	4	13	ENSG00000165609	NUDT5	0.19634745	rs4750179	NA	threeUTR	NA	1
rs2074612	5:139714690_T_C	5:139948616_T_A	27.3125	-0.216036887	0.18923993	0.109259287	0.419747026	6	16	ENSG00000176087	SLC35A4	-0.318644118	rs6550	NA	threeUTR	NA	1
rs2074612	5:139714690_T_C	5:139712550_A_C	4.235294118	-0.957831236	0.195537971	-0.957831236	0.195537971	11	17	ENSG00000113070	HBEGF	0.976131601	rs7268	NA	threeUTR	NA	1
rs3865444	19:51727962_C_A	19:51954592_C_T	128.5294118	0.082307117	0.195812002	-0.142509187	0.015420793	6	17	ENSG00000105366	SIGLEC8	0.202270817	rs36490	NA	intron/threeUTR	NA	1
rs12590654	14:92938855_G_A	14:92587588_G_A	3.764705882	-0.53533421	0.207571529	-0.669238045	0.074460342	5	17	ENSG00000183648	NDUFB1	-0.110063457	rs7143401	NA	intron/promoter/fiveUTR	NA	1
rs9381563	6:47432637_C_T	6:47594722_G_A	5.823529412	-0.31018944	0.214908759	-0.319949877	0.325183844	4	17	ENSG00000198087	CD2AP	0.453259609	rs719856	NA	threeUTR	NA	1
rs3740688	11:47380340_G_T	11:47186424_C_A	26	-0.260328211	0.223340834	-0.193375938	0.348400603	6	13	ENSG00000149182	ARFGAP2	0.385758375	rs1055447	NA	threeUTR	NA	1
rs1859788	7:99971834_A_G	7:99500911_A_G	16	0.288531963	0.225041865	0.088002418	0.567892518	3	13	ENSG00000146833	TRIM4	-0.356974945	rs2247761	nonsynonymous/synonymous	coding	NA	1
rs12590654	14:92938855_G_A	14:92630326_G_A	4.5625	0.54628025	0.234257973	-0.761121498	0.222675384	3	16	ENSG00000165934	CPSF2	-0.033328517	rs1126949	NA	threeUTR	NA	1
rs12590654	14:92938855_G_A	14:92585304_C_A	7.411764706	1.190144729	0.234884867	-2.628058121	0.005110371	3	17	ENSG00000183648	NDUFB1	-0.112481912	rs34114160	NA	intron/fiveUTR/promoter	NA	1
rs11257238	10:11717397_T_C	10:11499285_T_C	5.076923077	0.495954115	0.236339766	-0.433844042	0.369275324	3	13	ENSG00000148429	USP6NL	-0.018405254	rs34779782	NA	threeUTR	NA	1
rs3865444	19:51727962_C_A	19:51917735_G_A	85.76470588	0.356921123	0.240068355	0.488363244	0.041700611	5	17	ENSG00000142512/ENSG00000254760	SIGLEC10	-0.064421856	rs1974821	synonymous	promoter/coding	NA	1
rs2081545	11:59958380_C_A	11:59947252_C_T	45.5	-0.182356203	0.251202652	0.2313357	0.105314685	36	82	ENSG00000110077	MS4A6A	-0.917400698	rs583791	nonsynonymous	intron/promoter/coding	NA	1
rs12590654	14:92938855_G_A	14:93118038_A_G	6.705882353	0.737625722	0.268467701	-0.883566539	0.060377448	6	17	ENSG00000100599	RIN3	0.10756712	rs3829947	nonsynonymous	coding/threeUTR/promoter	unknown	1
rs3865444	19:51727962_C_A	19:51850290_G_A	47.83333333	0.11694959	0.27283247	-0.08003443	0.364155559	5	12	ENSG00000105379	ETFB	0.201932412	rs1130426	nonsynonymous	intron/coding	possibly damaging	1
rs12590654	14:92938855_G_A	14:93276654_T_C	8.882352941	0.500580007	0.292183683	0.974365481	0.031811329	7	17	ENSG00000066455	GOLGA5	0.181589632	rs1040835	nonsynonymous	coding	benign	1
rs12590654	14:92938855_G_A	14:92530513_C_T	7.25	0.381848395	0.294715299	-0.035571324	0.905669476	4	16	ENSG00000066427	ATXN3	-0.051958873	rs709930	NA	threeUTR	NA	1
rs1859788	7:99971834_A_G	7:99637242_G_A	4.75	0.540650471	0.301205989	-0.368050732	0.197606252	3	12	ENSG00000106261	ZKSCAN1	-0.358453681	rs4729567	NA	threeUTR	NA	1
rs59735493	16:31133100_G_A	16:31343653_A_G	123.3846154	0.102465317	0.302971753	-0.004138944	0.98385809	3	13	ENSG00000169896	ITGAM	-0.330220586	rs3087796	NA	threeUTR	NA	1
rs12590654	14:92938855_G_A	14:92537223_G_T	33	0.253625187	0.304735499	0.471090075	0.010471036	5	17	ENSG00000066427	ATXN3	-0.031237323	rs7158733	nonsense	intron/coding	NA	1
rs867611	11:85776544_G_A	11:86056406_T_C	6.529411765	0.294618974	0.31698053	0.329068372	0.211524347	3	17	ENSG00000149196	HIKESHI	-0.091287093	rs10792848	NA	intron/threeUTR	NA	1
rs2074612	5:139714690_T_C	5:139624870_A_G	51.29411765	0.144309095	0.328418327	0.037120904	0.845759821	3	17	ENSG00000113068	PFDN1	-0.500765363	rs7203	NA	intron/threeUTR	NA	1
rs3740688	11:47380340_G_T	11:47640429_G_C	41.23529412	0.194711726	0.333608695	-0.091536557	0.615749388	8	17	ENSG00000109919	MTCH2	-0.638297872	rs1064608	nonsynonymous	coding	probably damaging	1
rs3865444	19:51727962_C_A	19:51954278_G_A	86.15384615	0.22811688	0.338762269	0.191056479	0.438902155	3	13	ENSG00000105366	SIGLEC8	0.176744493	rs183708	NA	threeUTR	NA	1
rs6014724	20:54998544_A_G	20:55093901_A_G	53.76923077	0.184651683	0.350124315	-0.09139689	0.525279205	3	13	ENSG00000022277	RTF2	0.088852332	rs6999	NA	intron/threeUTR	NA	1
rs867611	11:85776544_G_A	11:86153911_G_A	2	0.769517606	0.352277895	0.481780152	0.316424981	5	17	ENSG00000151376	ME3	-0.307318149	rs7548	synonymous	intron/coding	NA	1
rs3865444	19:51727962_C_A	19:51918112_A_G	54.41176471	0.423420239	0.35264647	0.619314425	0.060080379	5	17	ENSG00000142512/ENSG00000254760	SIGLEC10	-0.064421856	rs3810099	synonymous	intron/promoter/coding	NA	1
rs4147929	19:1063443_A_G	19:1106615_T_C	64.27272727	0.233604551	0.358551207	0.049287668	0.540717242	10	77	ENSG00000167468	GPX4	0.128166564	rs713041	synonymous/nonsynonymous	threeUTR/coding	NA	1
rs3865444	19:51727962_C_A	19:51913344_G_T	30.18181818	-0.123055994	0.378856822	0.054343908	0.640468584	6	77	ENSG00000142512	SIGLEC10	-0.095829868	rs73562146	NA	threeUTR	NA	1
rs17125924	14:53391680_A_G	14:53176982_A_C	4.411764706	-0.419401599	0.379690712	-0.693704174	0.1359255	3	17	ENSG00000100519	PSMC6	0.83452296	rs3783448	NA	promoter	NA	1
rs12590654	14:92938855_G_A	14:92588002_T_G	34.52439024	-0.237567492	0.380322711	-0.342583173	0.089394084	12	82	ENSG00000183648	NDUFB1	-0.110063457	rs3818263	synonymous	promoter/fiveUTR/coding	NA	1
rs73223431	8:27219987_C_T	8:27593581_A_T	2.411764706	0.786482552	0.380829939	-0.43341114	0.517344053	3	17	ENSG00000147419	CCDC25	0.121562799	rs3735747	NA	threeUTR	NA	1
rs28394864	17:47450775_G_A	17:47481543_G_A	18	0.196660482	0.389951677	-0.118917056	0.555236956	3	17	ENSG00000167085/ENSG00000250186	PHB	-0.520811472	rs6917	NA	intron/promoter/threeUTR	NA	1
rs2081545	11:59958380_C_A	11:59939307_T_G	51.58823529	0.09048505	0.391294953	-0.090485051	0.391294954	9	17	ENSG00000110077	MS4A6A	-0.904671877	rs610932	NA	intergenic	NA	1
rs3865444	19:51727962_C_A	19:52092821_C_G	3.357142857	-0.351817126	0.406631046	0.654933009	0.118385153	3	14	ENSG00000105497	ZNF175	-0.190369416	rs1054328	nonsynonymous	threeUTR/coding	NA	1
rs1859788	7:99971834_A_G	7:99500899_T_C	16.30769231	0.190599471	0.409983123	0.144952316	0.34990073	3	13	ENSG00000146833	TRIM4	-0.482476043	rs2247762	nonsynonymous/synonymous	coding	NA	1
rs2074612	5:139714690_T_C	5:140050265_A_G	17.82352941	-0.251406367	0.412422028	-0.188028033	0.461114284	6	17	ENSG00000120314	WDR55	-0.453615576	rs702397	NA	intron/threeUTR	NA	1
rs3740688	11:47380340_G_T	11:47799775_C_G	3.823529412	0.28141016	0.415032514	-0.667110482	0.030934201	8	17	ENSG00000030066	NUP160	-0.638297872	rs9909	NA	threeUTR	NA	1
rs2074612	5:139714690_T_C	5:140027216_T_C	18.71428571	-0.350484259	0.431198758	1.158276815	6.27E-06	6	14	ENSG00000131495	NDUFA2	-0.462767587	rs778593	NA	promoter/fiveUTR	NA	1
rs3865444	19:51727962_C_A	19:51301230_G_A	17.76470588	0.23986459	0.432108646	0.239048693	0.2088383	3	17	ENSG00000167747	C19orf48	0.027406609	rs9991	NA	NA	NA	1
rs4575098	1:161155392_G_A	1:161019040_G_C	29.82352941	-0.291144397	0.464973536	-0.31429204	0.007288551	3	17	ENSG00000186517	ARHGAP30	0.360571882	rs3813609	nonsynonymous	coding/threeUTR	benign	1
rs6014724	20:54998544_A_G	20:55088404_A_G	82.76923077	-0.199248258	0.467211352	0.113708479	0.591594929	3	13	ENSG00000022277	RTF2	-0.591607978	rs1059768	nonsynonymous	intron/coding/promoter	benign	1
rs7810606	7:143108158_T_C	7:143088085_G_A	66.15384615	-0.166957826	0.467407075	0.306648052	0.174290188	5	13	ENSG00000159840	ZYX	-0.366470456	rs4859	NA	intron/threeUTR	NA	1
rs12590654	14:92938855_G_A	14:92628952_T_G	6.588235294	0.539292762	0.481260107	-0.154445022	0.834566909	4	17	ENSG00000165934	CPSF2	-0.020384165	rs3088123	NA	threeUTR	NA	1
rs3865444	19:51727962_C_A	19:51738917_G_A	58.16666667	-0.141828776	0.482458047	-0.163488542	0.419325284	5	12	ENSG00000105383	CD33	0.736222642	rs35112940	nonsynonymous	coding	possibly damaging	1
rs12590654	14:92938855_G_A	14:92530282_C_A	2.823529412	0.360183167	0.482839114	0.25304643	0.550989728	5	17	ENSG00000066427	ATXN3	-0.045335065	rs910369	NA	threeUTR	NA	1
rs28394864	17:47450775_G_A	17:47007963_C_T	40.05882353	0.280165171	0.503734827	-0.153154247	0.10732415	3	17	ENSG00000159210	SNF8	-0.206640486	rs2270576	synonymous	promoter/coding/threeUTR	NA	1
rs4575098	1:161155392_G_A	1:161190284_A_C	5.823529412	0.409494422	0.523127768	0.558136332	0.215420676	3	17	ENSG00000158869	FCER1G	-0.20962231	rs4348741	synonymous	coding	NA	1
rs3740688	11:47380340_G_T	11:47857253_T_C	18.76470588	0.115034423	0.526148384	0.286645063	0.066796201	4	17	ENSG00000030066	NUP160	0.53792351	rs3816605	nonsynonymous	coding/threeUTR	benign	1
rs1859788	7:99971834_A_G	7:99757612_G_A	76.15384615	-0.107967195	0.52848505	0.011064462	0.923830087	4	13	ENSG00000197093	GAL3ST4	-0.41717167	rs3823646	nonsynonymous	promoter/coding/threeUTR	possibly damaging	1
rs1859788	7:99971834_A_G	7:99811836_A_T	13.5	-0.185855176	0.531519809	-0.185855176	0.531519809	3	12	ENSG00000066923	STAG3	0.805027482	rs1052482	NA	intron/threeUTR	NA	1
rs6448453	4:11026028_A_G	4:11401012_A_G	3.117647059	-0.37321494	0.543327497	-0.070137666	0.869176632	3	17	ENSG00000002587	HS3ST1	0.240380987	rs1047385	synonymous	coding	NA	1
rs442495	15:59022615_T_C	15:58860963_C_A	4.470588235	-0.390502606	0.544006902	-0.110795008	0.862316882	4	17	ENSG00000166035	LIPC	0.411843884	rs6074	synonymous	coding	NA	1
rs28394864	17:47450775_G_A	17:47481514_T_C	17.52941176	-0.23718261	0.544486315	-0.443063183	0.259360966	3	17	ENSG00000167085/ENSG00000250186	PHB	0.082100143	rs1049620	NA	intron/promoter/threeUTR	NA	1
rs4147929	19:1063443_A_G	19:1010022_C_T	8.675324675	0.310668216	0.544881081	0.335530232	0.169951405	4	77	ENSG00000182087	TMEM259	0.080570319	rs13627	NA	intron/promoter/threeUTR	NA	1
rs4575098	1:161155392_G_A	1:161190284_A_C	3.646341463	-0.208885707	0.548745195	-1.16587202	0.003990328	12	82	ENSG00000158869	FCER1G	-0.20962231	rs4348741	synonymous	coding	NA	1
rs12590654	14:92938855_G_A	14:93170993_C_T	48.58823529	0.210964802	0.548940614	0.877551796	2.40E-09	10	17	ENSG00000100600	LGMN	0.178619643	rs9791	synonymous	coding/threeUTR	NA	1
rs4147929	19:1063443_A_G	19:1009914_A_G	11.44155844	0.311999697	0.550505797	0.289501811	0.245220226	4	77	ENSG00000182087	TMEM259	0.080570319	rs13160	NA	intron/promoter/threeUTR	NA	1
rs867611	11:85776544_G_A	11:85968623_C_T	33.29411765	-0.089199819	0.567467558	0.337901888	0.517356291	4	17	ENSG00000074266	EED	-0.315604398	rs974144	synonymous	intron/coding	NA	1
rs2718058	7:37841534_A_G	7:37250727_C_T	27.64705882	-0.100472757	0.575587218	0.060597262	0.72296179	3	17	ENSG00000155849	ELMO1	-0.317744455	rs2241169	NA	threeUTR	NA	1
rs6931277	6:32583357_A_T	6:32904601_G_T	11.8902439	0.306387114	0.577638838	-0.585714694	0.020721194	9	82	ENSG00000242574	HLA-DMB	0.060755414	rs2071556	NA	intron/promoter	NA	1
rs1859788	7:99971834_A_G	7:99635369_C_A	7.307692308	0.238377068	0.579219966	0.274494473	0.443668761	4	13	ENSG00000106261	ZKSCAN1	-0.353518875	rs1141057	NA	threeUTR	NA	1
rs6733839	2:127892810_C_T	2:127864546_G_A	64.23076923	0.245529143	0.585931297	-0.344665012	0.523342448	3	13	ENSG00000136717	BIN1	0.365148372	rs11554586	NA	fiveUTR/promoter	NA	1
rs3865444	19:51727962_C_A	19:51957556_T_C	130.1764706	-0.141228805	0.598604337	0.097849185	0.661237004	5	17	ENSG00000105366	SIGLEC8	0.206230866	rs3829659	nonsynonymous	coding	probably damaging	1
rs442495	15:59022615_T_C	15:58857945_A_T	4.941176471	0.288145941	0.600453915	-0.390181809	0.426456039	4	17	ENSG00000166035	LIPC	-0.533357522	rs3829460	NA	threeUTR	NA	1
rs4575098	1:161155392_G_A	1:161190250_T_C	5.176470588	0.300078731	0.604269078	0.714661051	0.068995518	5	17	ENSG00000158869	FCER1G	0.284509118	rs4503368	nonsynonymous	coding	NA	1
rs12590654	14:92938855_G_A	14:92572927_G_A	3.764705882	0.239545958	0.615134214	-0.927653685	0.08930114	6	17	ENSG00000066427	ATXN3	0.182894369	rs3814834	NA	promoter/fiveUTR	NA	1
rs4575098	1:161155392_G_A	1:161476204_C_T	169.7647059	-0.044516878	0.617786541	0.047616656	0.487102183	3	17	ENSG00000143226	FCGR2A	-0.147696443	rs9427397	nonsense	coding/promoter	NA	1
rs11257238	10:11717397_T_C	10:12207508_A_G	5.461538462	0.160362503	0.621720199	-0.253829994	0.373093664	5	13	ENSG00000165609	NUDT5	0.192068331	rs11972	NA	threeUTR	NA	1
rs73223431	8:27219987_C_T	8:27630152_G_A	2.529411765	-0.212027318	0.633750529	0.085190801	0.812747624	5	17	ENSG00000147419	CCDC25	0.113681845	rs7842666	NA	promoter/fiveUTR	NA	1
rs4147929	19:1063443_A_G	19:1438865_C_T	218.6363636	-0.232022219	0.639446641	0.097804175	0.275846668	3	77	ENSG00000115268	RPS15	-0.021076648	rs7251165	synonymous	fiveUTR/coding/promoter	NA	1
rs2081545	11:59958380_C_A	11:59944810_T_C	13.88235294	0.105333729	0.655324561	0.105333729	0.655324561	9	17	ENSG00000110077	MS4A6A	0.987854066	rs7946992	NA	intron	NA	1
rs2074612	5:139714690_T_C	5:139936980_A_G	5.882352941	-0.119585231	0.658798848	0.140660299	0.544430856	7	17	ENSG00000213523	SRA1	0.318890635	rs250427	NA	intron/promoter	NA	1
rs2074612	5:139714690_T_C	5:140053351_G_C	2.411764706	0.289302993	0.66461953	-0.006778445	0.991319643	6	17	ENSG00000120314	WDR55	-0.433728461	rs2530242	NA	threeUTR/promoter	NA	1
rs73223431	8:27219987_C_T	8:27309657_T_C	4.764705882	0.220231012	0.668966117	0.081236756	0.859341488	3	17	ENSG00000120899	PTK2B	0.041773325	rs62502452	NA	promoter	NA	1
rs4236673	8:27464929_A_G	8:27630152_G_A	2.529411765	0.236030448	0.67149475	0.085190801	0.812747624	6	17	ENSG00000147419	CCDC25	0.266463971	rs7842666	NA	promoter/fiveUTR	NA	1
rs2081545	11:59958380_C_A	11:59948374_C_G	15.02439024	0.085001271	0.675387078	0.078864856	0.69742592	38	82	ENSG00000110077	MS4A6A	0.987854066	rs17602572	NA	intron/promoter	NA	1
rs4575098	1:161155392_G_A	1:161476205_A_G	170.4705882	-0.036583679	0.681683202	0.043029146	0.529479996	3	17	ENSG00000143226	FCGR2A	-0.147696443	rs9427398	nonsynonymous	coding/promoter	benign	1
rs2074612	5:139714690_T_C	5:140011468_C_G	415.95	0.040048806	0.688913529	0.020278632	0.786189194	12	80	ENSG00000170458	CD14	-0.110545795	rs4914	synonymous	coding	NA	1
rs6733839	2:127892810_C_T	2:127454230_T_G	57.53846154	0.059583517	0.695024211	-0.009754189	0.948756308	3	13	ENSG00000136732	GYPC	-0.123091491	rs6568	NA	threeUTR	NA	1
rs28394864	17:47450775_G_A	17:47005588_C_T	7.470588235	-0.101233496	0.715254186	-0.54203296	0.002715229	4	17	ENSG00000159202	UBE2Z	0.130789013	rs1057902	NA	threeUTR	NA	1
rs2074612	5:139714690_T_C	5:139574050_G_A	7.117647059	-0.218105611	0.720945065	-0.256940923	0.722349321	3	17	ENSG00000120306	CYSTM1	-0.500765363	rs11538394	NA	intron/fiveUTR	NA	1
rs2074612	5:139714690_T_C	5:140086191_G_T	14.35294118	0.07286131	0.720951944	0.137137094	0.412190192	6	17	ENSG00000146007	ZMAT2	-0.437071206	rs6849	NA	threeUTR	NA	1
rs12590654	14:92938855_G_A	14:93198972_A_T	3.176470588	-0.129900624	0.725833621	-0.423796176	0.228314633	6	17	ENSG00000100600	LGMN	-0.191699141	rs12885208	NA	intron	NA	1
rs1859788	7:99971834_A_G	7:99706303_A_G	3.076923077	-0.175978325	0.750083408	-0.350752214	0.345520137	4	13	ENSG00000221838	AP4M1	-0.353518875	rs4134923	NA	threeUTR	NA	1
rs2074612	5:139714690_T_C	5:140018378_C_T	3.117647059	0.184669893	0.758586183	0.393853172	0.440125464	6	17	ENSG00000131495	NDUFA2	-0.397647759	rs4912718	NA	promoter	NA	1
rs12590654	14:92938855_G_A	14:92549586_G_A	33.05882353	-0.175125389	0.760807199	0.225053865	0.463615191	4	17	ENSG00000066427	ATXN3	0.065289068	rs16999141	synonymous/nonsynonymous	coding/threeUTR/fiveUTR	NA	1
rs59735493	16:31133100_G_A	16:31102321_C_T	115.8125	0.030515302	0.761984986	0.088668748	0.243951987	3	16	ENSG00000167397	VKORC1	0.757750597	rs7294	NA	intron/promoter/threeUTR	NA	1
rs442495	15:59022615_T_C	15:59225818_G_A	7.588235294	0.144682072	0.765826909	0.150747177	0.715619451	7	17	ENSG00000137776	SLTM	0.450693909	rs2279719	NA	intron/fiveUTR/promoter	NA	1
rs2718058	7:37841534_A_G	7:37298800_C_T	110.4117647	-0.022054607	0.771102053	0.114989972	0.099342379	4	17	ENSG00000155849	ELMO1	-0.309889893	rs2717968	synonymous	coding	NA	1
rs12590654	14:92938855_G_A	14:92548785_C_T	31.52941176	0.0863968	0.786018965	0.135825106	0.582552639	5	17	ENSG00000066427	ATXN3	-0.031237323	rs1048755	nonsynonymous	coding/threeUTR	benign	1
rs4575098	1:161155392_G_A	1:160966963_C_T	6.882352941	-0.061016744	0.786665871	0.210456124	0.295840634	4	17	ENSG00000158769	F11R	-0.111498935	rs1044478	NA	threeUTR	NA	1
rs28394864	17:47450775_G_A	17:47005509_T_G	7.823529412	0.071887087	0.787068289	-0.484798772	0.011738383	4	17	ENSG00000159202	UBE2Z	0.137796108	rs1057897	NA	threeUTR	NA	1
rs4575098	1:161155392_G_A	1:161009523_G_A	25	-0.060366009	0.791403749	-0.363588308	0.131715791	4	17	ENSG00000158773	USF1	-0.106499608	rs3737787	NA	promoter/threeUTR	NA	1
rs2074612	5:139714690_T_C	5:140041960_T_G	64.11764706	0.042073538	0.793767959	0.01170242	0.921011095	7	17	ENSG00000113141	IK	-0.189076958	rs4801	NA	threeUTR	NA	1
rs4575098	1:161155392_G_A	1:161190250_T_C	3.512195122	0.105866307	0.801354177	-0.799678882	0.035420708	14	82	ENSG00000158869	FCER1G	0.284509118	rs4503368	nonsynonymous	coding	NA	1
rs12590654	14:92938855_G_A	14:92530551_G_T	8.0625	0.070270584	0.812798649	-0.369367936	0.194158242	5	16	ENSG00000066427	ATXN3	0.153990178	rs10151135	NA	threeUTR	NA	1
rs2718058	7:37841534_A_G	7:36901579_T_C	2.705882353	0.098232066	0.816527633	-0.463997109	0.217524386	6	17	ENSG00000155849	ELMO1	0.304865874	rs7785934	NA	promoter	NA	1
rs3865444	19:51727962_C_A	19:51917735_G_A	18.79268293	0.076292837	0.817790354	-0.312919926	0.306844983	18	82	ENSG00000142512/ENSG00000254760	SIGLEC10	-0.064421856	rs1974821	synonymous	promoter/coding	NA	1
rs28394864	17:47450775_G_A	17:47283815_C_T	14.88235294	0.050233888	0.825614858	-0.002324087	0.993296822	5	17	ENSG00000167083	GNGT2	0.487809124	rs55634267	NA	threeUTR	NA	1
rs6931277	6:32583357_A_T	6:32904661_G_A	9.365853659	0.102484721	0.831454468	-0.745231952	0.004857258	12	82	ENSG00000242574	HLA-DMB	0.046732867	rs171329	NA	intron/promoter	NA	1
rs9381563	6:47432637_C_T	6:47577064_G_A	4.647058824	0.074017282	0.849437694	0.489590759	0.232513588	3	17	ENSG00000198087	CD2AP	-0.0804727	rs9395287	NA	NA	NA	1
rs12590654	14:92938855_G_A	14:92434957_G_A	3.294117647	0.102895174	0.856727034	-0.911575837	0.011773137	5	17	ENSG00000100815	TRIP11	-0.004818404	rs10142576	NA	threeUTR	NA	1
rs4147929	19:1063443_A_G	19:1086314_T_C	36.98701299	-0.046985661	0.874542913	-0.08295073	0.35594889	3	77	ENSG00000180448	ARHGAP45	0.194081615	rs13344749	NA	threeUTR	NA	1
rs442495	15:59022615_T_C	15:59149400_G_A	6.846153846	-0.104152349	0.884048879	0.042460917	0.932450596	5	13	ENSG00000128923	MINDY2	-0.219577516	rs1054991	NA	intron/threeUTR	NA	1
rs3865444	19:51727962_C_A	19:51918112_A_G	12.29268293	0.049235251	0.897252966	-0.384334612	0.277706303	18	82	ENSG00000142512/ENSG00000254760	SIGLEC10	-0.064421856	rs3810099	synonymous	intron/promoter/coding	NA	1
rs3865444	19:51727962_C_A	19:51918135_G_T	11.52439024	0.046114091	0.904108356	-0.354542654	0.295271988	17	82	ENSG00000142512/ENSG00000254760	SIGLEC10	-0.076762085	rs1833785	nonsynonymous	intron/promoter/coding	possibly damaging/benign	1
rs4147929	19:1063443_A_G	19:1086352_C_A	39.23376623	0.021785694	0.912074839	0.1699618	0.3027485	15	77	ENSG00000180448	ARHGAP45	0.421165809	rs12471	NA	threeUTR	NA	1
rs2081545	11:59958380_C_A	11:60162249_C_T	9.12195122	0.036352933	0.91890061	-0.963913115	0.001509127	23	82	ENSG00000166927	MS4A7	0.076165725	rs7924719	NA	intron/threeUTR/promoter	NA	1
rs2081545	11:59958380_C_A	11:59944580_C_T	13.64705882	-0.015597729	0.945776507	-0.015597729	0.945776507	9	17	ENSG00000110077	MS4A6A	0.987854066	rs72918674	NA	intron	NA	1
rs12590654	14:92938855_G_A	14:92960471_G_C	2.230769231	-0.029118787	0.94751199	-0.434745455	0.294294216	6	13	ENSG00000140090	SLC24A4	-0.429038764	rs1952322	NA	threeUTR	NA	1
rs12590654	14:92938855_G_A	14:92585205_T_C	7.846153846	-0.02606082	0.963810018	-0.708611496	0.095016798	5	13	ENSG00000183648	NDUFB1	-0.054384317	rs7152991	NA	intron/fiveUTR/promoter	NA	1
rs1859788	7:99971834_A_G	7:99747378_G_T	3.307692308	0.024437883	0.973209685	-0.881889424	0.157667769	4	13	ENSG00000188186	LAMTOR4	-0.41717167	rs7785392	NA	intron	NA	1
rs12590654	14:92938855_G_A	14:92587733_G_C	5.823529412	0.010139166	0.980711564	-0.073885349	0.862162439	4	17	ENSG00000183648	NDUFB1	-0.020384165	rs7143608	NA	intron/promoter/fiveUTR	NA	1
rs3865444	19:51727962_C_A	19:51301395_C_T	13.17647059	0.005539938	0.991081336	0.492892408	0.10707253	3	17	ENSG00000167747	C19orf48	0.027406609	rs4801853	NA	NA	NA	1
